# Metabolic dependency of chorismate in *Plasmodium falciparum*

**DOI:** 10.1101/698951

**Authors:** Ana Lisa Valenciano, Maria L. Fernández-Murga, Emilio F. Merino, Nicole R. Holderman, Grant J. Butschek, Karl J. Shaffer, Peter C. Tyler, Maria Belen Cassera

**Author notes:** To whom correspondence should be addressed: Maria Belen Cassera: Department of Biochemistry & Molecular Biology, University of Georgia, Athens GA 30602.

## Abstract

The shikimate pathway, a metabolic pathway absent in humans, is responsible for the production of chorismate, a branch point metabolite. In the malaria parasite, chorismate is postulated to be a direct precursor in the synthesis of *p*-aminobenzoic acid (folate biosynthesis), *p*-hydroxybenzoic acid (ubiquinone biosynthesis), menaquinone, and aromatic amino acids. While the potential value of the shikimate pathway as a drug target is debatable, the metabolic dependency of chorismate in *P. falciparum* remains unclear. Current evidence suggests that the main role of chorismate is folate biosynthesis despite ubiquinone biosynthesis being active and essential in the malaria parasite. Our goal in the present work was to expand our knowledge of the ubiquinone head group biosynthesis and its potential metabolic dependency on chorismate in *P. falciparum.* These data led us to further characterize the mechanism of action of MMV688345, a compound from the open-access “Pathogen Box” collection from Medicine for Malaria Venture. We systematically assessed the development of both asexual and sexual stages of *P. falciparum* in a defined medium in the absence of an exogenous supply of chorismate end-products and present biochemical evidence suggesting that the benzoquinone ring of ubiquinones in this parasite may be synthesized through a yet unidentified route.
