## Supplemental Table 1 for "Metabolic dependency of chorismate in *Plasmodium falciparum*"

### Sheet: % Inhibition Complete_CM_5 uM
DATA SET S1. List of percentage for growth inhibition at 5 M and 1 mM of inhibitor of the 400 compounds from the Pathogen Box. MMV688345 is highlighted in yellow.These results are the first round of selection before the activity was confirmed.
Compound #	Plate Designation	Well #	HEOS_COMPOUND_ID	Disease Set	% Inhibition @ 5 mM in CM	% Inhibition @ 5 mM in MM	% Inhibition @ 1 mM in CM	% Inhibition @ 1 mM in MM
Artemisinin (100 nM)					100	100	100	100
1	A	A02	MMV010764	MALARIA	100	95.0124	60.8818	68.7928
2	A	A03	MMV688472	TOXOPLASMOSIS	0	3.01732	0	2.28092
3	A	A04	MMV688416	DENGUE	64.0597	11.6424	0	2.86195
4	A	A05	MMV689758	REFERENCE COMPOUNDS	99.4054	88.153	73.2272	77.4337
5	A	A06	MMV688796	KINETOPLASTIDS	0	0	0	0
6	A	A07	MMV676526	TUBERCULOSIS	0	0	8.70704	13.2498
7	A	A08	MMV688553	TUBERCULOSIS	0	0	0	6.98018
8	A	A09	MMV676501	TUBERCULOSIS	0	0	34.7726	22.7739
9	A	A10	MMV676449	TUBERCULOSIS	98.5004	61.0303	31.1204	36.8363
10	A	A11	MMV676412	TUBERCULOSIS	97.9375	54.9956	43.434	49.5444
11	A	B02	MMV1110498	WOLBACHIA LF	0	0	12.389	15.0517
12	A	B03	MMV000907	MALARIA	92.4025	89.1726	70.1681	71.3172
13	A	B04	MMV688889	TUBERCULOSIS	5.05077	0	0	0.486807
14	A	B05	MMV688776	KINETOPLASTIDS	7.7217	16.2057	0	22.0947
15	A	B06	MMV688934	KINETOPLASTIDS	0	0	0	3.67853
16	A	B07	MMV676389	TUBERCULOSIS	0	0	0	12.975
17	A	B08	MMV676603	TUBERCULOSIS	14.697	0	6.95135	12.5981
18	A	B09	MMV676401	TUBERCULOSIS	67.2052	67.2348	68.6088	35.6978
19	A	B10	MMV102872	TUBERCULOSIS	42.7308	0	11.8336	33.0243
20	A	B11	MMV676477	TUBERCULOSIS	86.0838	79.9175	72.0924	60.2266
21	A	C02	MMV084603	MALARIA	96.5248	94.7845	97.4815	98.0169
22	A	C03	MMV688548	TOXOPLASMOSIS	38.4871	0	20.7628	20.2888
23	A	C04	MMV688888	TUBERCULOSIS	92.9212	96.4838	79.9167	95.3238
24	A	C05	MMV690028	KINETOPLASTIDS	47.2339	46.8265	36.4747	34.6104
25	A	C06	MMV688943	KINETOPLASTIDS	67.7515	33.6008	22.0047	38.0965
26	A	C07	MMV053220	TUBERCULOSIS	0	0	0	6.45019
27	A	C08	MMV676584	TUBERCULOSIS	0	0	25.0816	4.51081
28	A	C09	MMV676439	TUBERCULOSIS	0	0	49.9231	31.929
29	A	C10	MMV676395	TUBERCULOSIS	4.62585	0	6.16773	21.0976
30	A	C11	MMV676379	TUBERCULOSIS	0	0	0	0
31	A	D02	MMV687762	KINETOPLASTIDS	0	0	1.02961	0
32	A	D03	MMV1028806	MALARIA	54.2534	26.0783	16.0016	0
33	A	D04	MMV661713	TUBERCULOSIS	91.1884	90.0512	100	39.8082
34	A	D05	MMV688793	KINETOPLASTIDS	0	0	0	0
35	A	D06	MMV688942	KINETOPLASTIDS	0	0	46.2451	5.38235
36	A	D07	MMV688554	TUBERCULOSIS	42.8633	34.8898	42.3489	0
37	A	D08	MMV676555	TUBERCULOSIS	4.67	0	37.2068	4.11823
38	A	D09	MMV676383	TUBERCULOSIS	60.0036	3.39448	66.3612	33.0008
39	A	D10	MMV676444	TUBERCULOSIS	0	0	0	0
40	A	D11	MMV676409	TUBERCULOSIS	0	0	0	2.24167
41	A	E02	MMV688514	KINETOPLASTIDS	86.735	71.164	2.89243	5.06436
42	A	E03	MMV676350	MALARIA	97.2642	94.743	100	100
43	A	E04	MMV553002	TUBERCULOSIS	0	0	0	0
44	A	E05	MMV688797	KINETOPLASTIDS	0	0	0	8.78607
45	A	E06	MMV688756	TUBERCULOSIS	0	0	21.7904	32.4826
46	A	E07	MMV090930	TUBERCULOSIS	0	0	36.1256	0
47	A	E08	MMV676431	TUBERCULOSIS	0	0	23.439	10.5645
48	A	E09	MMV676571	TUBERCULOSIS	91.5692	80.8542	46.4574	42.6859
49	A	E10	MMV676445	TUBERCULOSIS	12.4621	0	11.532	22.7975
50	A	E11	MMV676589	TUBERCULOSIS	0	0	14.2122	9.18651
51	A	F02	MMV026020	MALARIA	100	86.2257	78.9704	70.6576
52	A	F03	MMV688471	TOXOPLASMOSIS	0	0	14.6248	0
53	A	F04	MMV676388	TUBERCULOSIS	65.6103	0	13.7817	3.94156
54	A	F05	MMV202553	KINETOPLASTIDS	0	0	0	0
55	A	F06	MMV688936	TUBERCULOSIS	100	92.7577	13.2024	22.2675
56	A	F07	MMV676476	TUBERCULOSIS	0	0	22.4768	15.7152
57	A	F08	MMV676377	TUBERCULOSIS	29.5307	0	0	0
58	A	F09	MMV676406	TUBERCULOSIS	42.3556	14.2411	10.0322	9.61443
59	A	F10	MMV676461	TUBERCULOSIS	34.2986	0	12.1649	20.4734
60	A	F11	MMV676509	TUBERCULOSIS	26.3741	0	0	6.84277
61	A	G02	MMV688470	TOXOPLASMOSIS	41.2739	0	0	24.2893
62	A	G03	MMV688704	TOXOPLASMOSIS	0	0	35.7367	28.7569
63	A	G04	MMV188296	KINETOPLASTIDS	0	0	10.8912	0
64	A	G05	MMV688958	KINETOPLASTIDS	0	0	0	24.0223
65	A	G06	MMV063404	TUBERCULOSIS	0	0	16.7733	0
66	A	G07	MMV676558	TUBERCULOSIS	0	0	0	0.985391
67	A	G08	MMV688555	TUBERCULOSIS	21.0433	5.15597	12.7798	2.55181
68	A	G09	MMV676597	TUBERCULOSIS	0	0	6.74106	0
69	A	G10	MMV676588	TUBERCULOSIS	52.2667	13.093	2.71983	13.7915
70	A	G11	MMV676554	TUBERCULOSIS	0	0	12.6787	0
71	A	H02	MMV688350	DENGUE	9.57039	0	33.1915	37.7
72	A	H03	MMV688360	KINETOPLASTIDS	0	0	6.86207	35.8863
73	A	H04	MMV099637	KINETOPLASTIDS	36.7157	24.5862	10.9984	13.45
74	A	H05	MMV688798	KINETOPLASTIDS	0	0	35.949	7.57298
75	A	H06	MMV676539	TUBERCULOSIS	0	0	20.741	2.31233
76	A	H07	MMV202458	TUBERCULOSIS	0	0	29.9836	15.2245
77	A	H08	MMV676474	TUBERCULOSIS	74.8979	50.6893	36.9707	21.2821
78	A	H09	MMV461553	TUBERCULOSIS	0	0	26.8889	25.6869
79	A	H10	MMV676520	TUBERCULOSIS	0	0	15.1168	12.4175
80	A	H11	MMV676512	TUBERCULOSIS	65.0254	0	25.8672	7.23536
81	B	A02	MMV676480	ONCHOCERCIASIS	5.69764	1.30085	0	8.50785
82	B	A03	MMV652003	KINETOPLASTIDS	74.6306	87.0293	69.1221	67.752
83	B	A04	MMV000062	REFERENCE COMPOUNDS	99.3955	93.9526	98.6006	96.8113
84	B	A05	MMV006372	MALARIA	98.0526	95.7199	97.5591	96.5247
85	B	A06	MMV688854	CRYPTOSPORIDIOSIS	51.2337	16.7908	39.8314	15.4607
86	B	A07	MMV011903	MALARIA	26.8145	80.8931	31.0062	49.7742
87	B	A08	MMV020591	MALARIA	79.2558	90.9829	89.9227	86.2939
88	B	A09	MMV020623	MALARIA	92.6456	92.4003	97.6585	95.3455
89	B	A10	MMV020512	MALARIA	98.263	91.7955	85.1715	87.3567
90	B	A11	MMV688761	SCHISTOSOMIASIS	72.2553	55.4919	0	31.1756
91	B	B02	MMV012074	TUBERCULOSIS	30.9587	10.3339	1.31429	0
92	B	B03	MMV676604	KINETOPLASTIDS	42.1034	45.6026	67.0355	59.3811
93	B	B04	MMV002529	REFERENCE COMPOUNDS	0.305678	0	0	15.5055
94	B	B05	MMV687776	LYMPHATIC FILARIASIS	40.7504	10.9279	19.4393	0
95	B	B06	MMV687800	REFERENCE COMPOUNDS	89.9847	94.1384	91.4831	89.1031
96	B	B07	MMV020982	MALARIA	87.5092	88.5925	88.8701	94.1812
97	B	B08	MMV020120	MALARIA	90.7764	92.0323	96.076	94.5335
98	B	B09	MMV676605	MALARIA	53.178	43.839	34.9551	34.0922
99	B	B10	MMV007638	MALARIA	95.2914	92.6117	96.4035	95.2738
100	B	B11	MMV021057	MALARIA	90.3655	92.1999	95.9545	94.6678
101	B	C02	MMV690027	KINETOPLASTIDS	44.8896	48.5614	18.9646	16.3563
102	B	C03	MMV676600	KINETOPLASTIDS	90	90.0901	45.0757	55.2643
103	B	C04	MMV676382	SCHISTOSOMIASIS	10.819	0	18.8762	31.0651
104	B	C05	MMV001625	REFERENCE COMPOUNDS	0	0	13.9926	0
105	B	C06	MMV001493	ONCHOCERCIASIS	28.3329	18.6892	41.9953	24.36
106	B	C07	MMV020136	MALARIA	90.16	90.9173	98.3467	96.5963
107	B	C08	MMV020710	MALARIA	84.9735	98.2669	98.1295	95.5783
108	B	C09	MMV020517	MALARIA	87.0632	91.3983	82.8677	79.765
109	B	C10	MMV019721	MALARIA	91.2625	94.0583	98.262	96.1784
110	B	C11	MMV688763	SCHISTOSOMIASIS	79.8121	62.0618	26.9764	16.5563
111	B	D02	MMV020537	MALARIA	95.0759	91.4967	90.9642	82.0876
112	B	D03	MMV637953	REFERENCE COMPOUNDS	0	12.5639	0	0
113	B	D04	MMV676536	SCHISTOSOMIASIS	0	0	11.3245	0
114	B	D05	MMV000063	REFERENCE COMPOUNDS	81.1551	91.2234	93.3453	92.7661
115	B	D06	MMV689255	CRYPTOSPORIDIOSIS	48.6179	0	44.7665	42.9647
116	B	D07	MMV019838	MALARIA	93.763	86.6176	13.5951	20.9
117	B	D08	MMV020520	MALARIA	96.1383	97.9499	97.2426	95.8769
118	B	D09	MMV019234	MALARIA	91.4279	93.3732	91.3727	89.4853
119	B	D10	MMV016136	MALARIA	93.9535	92.2436	95.6969	94.229
120	B	D11	MMV688762	SCHISTOSOMIASIS	43.6168	0	3.66227	5.90463
121	B	E02	MMV676386	TUBERCULOSIS	12.8084	17.9204	18.2396	6.80322
122	B	E03	MMV688773	REFERENCE COMPOUNDS	0.641423	0	20.4735	0
123	B	E04	MMV000011	REFERENCE COMPOUNDS	40.9659	0	50.5923	50.6579
124	B	E05	MMV687775	LYMPHATIC FILARIASIS	53.9046	11.868	53.3156	48.0547
125	B	E06	MMV002817	ONCHOCERCIASIS	0	0	39.3713	9.57063
126	B	E07	MMV676442	MALARIA	92.4702	91.9594	77.0824	76.0363
127	B	E08	MMV020152	MALARIA	84.5827	93.9963	96.3814	91.1332
128	B	E09	MMV024397	MALARIA	95.7374	92.127	95.4798	91.7571
129	B	E10	MMV019807	MALARIA	95.2263	88.4832	85.9922	82.6428
130	B	E11	MMV560185	MALARIA	37.3779	26.9316	3.56658	0
131	B	F02	MMV019189	MALARIA	98.2881	89.8059	95.443	89.4375
132	B	F03	MMV688774	REFERENCE COMPOUNDS	88.8521	83.3818	45.5357	50.2549
133	B	F04	MMV003270	HOOKWORM	0	0	35.4261	24.5272
134	B	F05	MMV637229	TRICHURIASIS	98	93.3113	96.433	94.4887
135	B	F06	MMV688853	CRYPTOSPORIDIOSIS	3.30233	0	11.0043	18.1326
136	B	F07	MMV020321	MALARIA	88.6016	87.9949	86.0916	85.5476
137	B	F08	MMV019087	MALARIA	75.9485	68.5405	82.6395	77.1409
138	B	F09	MMV676528	MALARIA	87.9101	91.5331	86.5737	82.8667
139	B	F10	MMV020320	MALARIA	83.6306	83.5531	89.1572	87.694
140	B	F11	MMV085210	MALARIA	96.7597	88.7419	58.0373	56.948
141	B	G02	MMV069458	TUBERCULOSIS	0	8.77799	8.8072	7.28983
142	B	G03	MMV688991	REFERENCE COMPOUNDS	12.0217	0	0	4.4448
143	B	G04	MMV687801	REFERENCE COMPOUNDS	0.997213	3.80416	12.2997	28.7992
144	B	G05	MMV689480	REFERENCE COMPOUNDS	94.8504	93.4206	97.5297	95.1544
145	B	G06	MMV003152	REFERENCE COMPOUNDS	5.62749	0	12.0384	0
146	B	G07	MMV006239	MALARIA	95.8777	87.4739	97.434	94.6857
147	B	G08	MMV000858	MALARIA	94.3293	92.6153	97.6732	93.5782
148	B	G09	MMV006741	MALARIA	99.3204	92.1562	98.078	95.5156
149	B	G10	MMV688768	SCHISTOSOMIASIS	9.08516	19.7168	11.9501	21.1358
150	B	G11	MMV000023	REFERENCE COMPOUNDS	64.3227	37.9906	51.1443	54.4821
151	B	H02	MMV676602	KINETOPLASTIDS	88.0403	87.1896	64.474	73.5853
152	B	H03	MMV000014	REFERENCE COMPOUNDS	91.5181	85.4953	94.5377	94.9096
153	B	H04	MMV687803	REFERENCE COMPOUNDS	0	0	18.7695	11.6544
154	B	H05	MMV668727	ONCHOCERCIASIS	54.3606	53.8522	66.0823	56.3599
155	B	H06	MMV019742	MALARIA	82.8689	88.5561	94.1807	87.1418
156	B	H07	MMV009054	MALARIA	88.6116	87.3901	80.3173	72.8748
157	B	H08	MMV006901	MALARIA	88.6317	87.8783	96.0392	95.6082
158	B	H09	MMV020391	MALARIA	98.5787	90.2869	96.6243	94.7574
159	B	H10	MMV676380	MALARIA	96.3287	90.8262	96.6133	95.2619
160	B	H11	MMV688994	REFERENCE COMPOUNDS	0	8.512	20.4109	29.1575
161	C	A02	MMV675997	KINETOPLASTIDS	32.341	18.0522	20.2487	7.66267
162	C	A03	MMV676204	ONCHOCERCIASIS	58.8919	4.15995	0	0
163	C	A04	MMV687239	TUBERCULOSIS	5.00276	15.7413	0.0823701	0
164	C	A05	MMV688122	TUBERCULOSIS	100	98.7186	81.0692	89.3707
165	C	A06	MMV688852	TOXOPLASMOSIS	54.9006	1.59714	5.36767	0
166	C	A07	MMV687145	TUBERCULOSIS	13.4222	1.13026	3.73388	0
167	C	A08	MMV688327	TUBERCULOSIS	34.6439	0	4.89659	0
168	C	A09	MMV008439	MALARIA	66.6651	21.71	78.5777	74.9609
169	C	A10	MMV595321	KINETOPLASTIDS	78.8711	55.1642	19.892	10.174
170	C	A11	MMV687747	TUBERCULOSIS	56.4844	0	12.6353	3.05163
171	C	B02	MMV020388	MALARIA	91.0498	94.9264	90.4988	94.3457
172	C	B03	MMV688547	KINETOPLASTIDS	100	91.5541	84.5464	80.367
173	C	B04	MMV688466	TUBERCULOSIS	26.907	3.75017	0	0
174	C	B05	MMV687749	TUBERCULOSIS	95.2549	95.3094	98.2621	97.5373
175	C	B06	MMV688846	TUBERCULOSIS	82.5984	76.1672	51.6147	30.0431
176	C	B07	MMV054312	TUBERCULOSIS	38.1391	0	13.2943	0
177	C	B08	MMV689060	KINETOPLASTIDS	48.8022	10.0245	0	0
178	C	B09	MMV689061	KINETOPLASTIDS	93.6211	81.968	25.8308	0
179	C	B10	MMV689028	KINETOPLASTIDS	42.7265	0	5.21518	5.34735
180	C	B11	MMV688371	KINETOPLASTIDS	97.8673	91.141	33.7928	27.1819
181	C	C02	MMV688508	TUBERCULOSIS	31.3762	17.5618	0	7.90624
182	C	C03	MMV688283	KINETOPLASTIDS	99	88.6286	96.5194	96.2663
183	C	C04	MMV687243	TUBERCULOSIS	28.6182	0	14.4869	0
184	C	C05	MMV687730	TUBERCULOSIS	85.8115	5.52365	11.1894	15.3729
185	C	C06	MMV687251	TUBERCULOSIS	37.329	23.4835	23.5626	5.48733
186	C	C07	MMV687254	TUBERCULOSIS	11.6337	18.3646	6.59846	0
187	C	C08	MMV688509	TOXOPLASMOSIS	98.2951	64.2365	62.4113	62.6508
188	C	C09	MMV688361	KINETOPLASTIDS	97.8172	89.6497	81.5566	81.5821
189	C	C10	MMV689029	KINETOPLASTIDS	41.6297	13.7428	0.528938	0
190	C	C11	MMV022236	MALARIA	95.3369	87.0466	86.2918	84.9081
191	C	D02	MMV688410	KINETOPLASTIDS	100	89.6732	48.9625	18.9845
192	C	D03	MMV676048	KINETOPLASTIDS	67.1112	9.7155	0	0
193	C	D04	MMV687703	TUBERCULOSIS	96.0696	89.784	79.8003	71.2457
194	C	D05	MMV687248	TUBERCULOSIS	94.8863	95.5781	76.0725	67.7798
195	C	D06	MMV688125	TUBERCULOSIS	66.3739	86.6972	7.83741	4.0959
196	C	D07	MMV687188	TUBERCULOSIS	0	27.4604	11.6959	0
197	C	D08	MMV690103	KINETOPLASTIDS	36.0274	15.3248	8.98923	2.84445
198	C	D09	MMV688124	TUBERCULOSIS	64.558	13.5883	31.6036	4.87981
199	C	D10	MMV688845	TUBERCULOSIS	47.6599	27.5242	6.4732	2.12494
200	C	D11	MMV1030799	MALARIA	86.0663	85.0178	38.1796	20.1016
201	C	E02	MMV675994	CRYPTOSPORIDIOSIS	32.3547	15.9596	4.03341	0
202	C	E03	MMV676057	KINETOPLASTIDS	64.8265	16.843	0	18.0214
203	C	E04	MMV687699	TUBERCULOSIS	31.8313	9.62817	2.44591	10.6023
204	C	E05	MMV687146	TUBERCULOSIS	55.4468	0	34.1604	0.727912
205	C	E06	MMV687696	TUBERCULOSIS	90.9587	71.448	0	0
206	C	E07	MMV687170	TUBERCULOSIS	48.9205	23.6044	0	13.5224
207	C	E08	MMV690102	KINETOPLASTIDS	100	89.119	13.6782	0
208	C	E09	MMV689709	KINETOPLASTIDS	41.7253	21.7167	16.4175	10.6723
209	C	E10	MMV021375	MALARIA	99.6831	87.9467	89.554	94.3065
210	C	E11	MMV1029203	MALARIA	61.1993	37.3052	8.90482	9.61963
211	C	F02	MMV676053	CRYPTOSPORIDIOSIS	15.2017	0	16.0526	5.71131
212	C	F03	MMV688179	KINETOPLASTIDS	95.7374	95.2858	96.8924	95.544
213	C	F04	MMV023969	TUBERCULOSIS	100	84.2016	98.5888	97.9909
214	C	F05	MMV687138	TUBERCULOSIS	4.72514	0	18.0894	9.00651
215	C	F06	MMV688262	TUBERCULOSIS	21.9418	9.29901	2.5276	3.49118
216	C	F07	MMV687189	TUBERCULOSIS	21.8827	2.42678	25.1093	2.13334
217	C	F08	MMV687807	TUBERCULOSIS	100	92.4845	93.083	95.0457
218	C	F09	MMV676478	TUBERCULOSIS	48.7066	8.80861	6.30982	8.01543
219	C	F10	MMV062221	MALARIA	69.8054	34.1579	16.5646	9.76521
220	C	F11	MMV688921	DENGUE	63.7616	30.0165	1.89043	13.6091
221	C	G02	MMV676191	CRYPTOSPORIDIOSIS	0	0.0990864	17.3515	13.6147
222	C	G03	MMV675993	CRYPTOSPORIDIOSIS	97.2665	90.8757	86.7221	81.7417
223	C	G04	MMV021660	TUBERCULOSIS	86.2074	93.6534	97.7583	97.7445
224	C	G05	MMV688417	TOXOPLASMOSIS	57.8725	15.9462	50.3758	16.0169
225	C	G06	MMV687273	TUBERCULOSIS	100	91.2619	88.4621	92.6239
226	C	G07	MMV687180	TUBERCULOSIS	24.7999	3.55871	31.0018	6.6072
227	C	G08	MMV1088520	MALARIA	81.6564	49.2459	47.7154	20.3227
228	C	G09	MMV688891	TUBERCULOSIS	21.7279	0	11.8919	6.95436
229	C	G10	MMV023370	MALARIA	100	94.258	97.0286	97.0194
230	C	G11	MMV688703	TOXOPLASMOSIS	92.6472	92.199	72.9465	72.682
231	C	H02	MMV675969	ONCHOCERCIASIS	0	1.67439	20.8233	20.6391
232	C	H03	MMV688313	SCHISTOSOMIASIS	33.0874	0	9.50932	3.89153
233	C	H04	MMV687172	TUBERCULOSIS	4.90719	3.34375	11.459	5.56852
234	C	H05	MMV688844	TUBERCULOSIS	42.144	42.189	33.074	30.5191
235	C	H06	MMV1198433	SCHISTOSOMIASIS	18.3556	20.9912	18.0813	32.9576
236	C	H07	MMV024311	TUBERCULOSIS	100	97.3952	97.712	97.529
237	C	H08	MMV1019989	MALARIA	51.4919	9.28557	9.14172	0
238	C	H09	MMV1037162	MALARIA	16.7855	31.5615	5.0518	0
239	C	H10	MMV689437	KINETOPLASTIDS	52.9664	77.7123	54.8986	91.5965
240	C	H11	MMV688955	TOXOPLASMOSIS	24.3994	34.9036	8.09609	27.1287
241	D	A02	MMV026468	MALARIA	83.1741	84.9637	78.7297	100
242	D	A03	MMV020670	MALARIA	84.4308	92.4049	22.8711	71.9938
243	D	A04	MMV023953	MALARIA	63.2249	81.1285	96.2956	100
244	D	A05	MMV010576	MALARIA	96.7953	95.9601	100	100
245	D	A06	MMV032967	MALARIA	95.4208	96.0322	99.9405	100
246	D	A07	MMV031011	MALARIA	92.7953	94.4116	86.9625	100
247	D	A08	MMV688178	SCHISTOSOMIASIS	86.5458	91.5013	100	0
248	D	A09	MMV688362	KINETOPLASTIDS	98.4334	99.9947	78.0239	100
249	D	A10	MMV687706	KINETOPLASTIDS	40.308	34.3512	32.1177	29.1561
250	D	A11	MMV026356	MALARIA	92.6326	91.4334	63.4695	100
251	D	B02	MMV011511	MALARIA	100	94.5856	88.0989	100
252	D	B03	MMV007625	MALARIA	43.6235	10.568	31.0379	27.4955
253	D	B04	MMV007471	MALARIA	93.0197	91.9468	91.9434	100
254	D	B05	MMV024829	MALARIA	94.843	92.3752	100	61.6775
255	D	B06	MMV045105	KINETOPLASTIDS	7.27059	0	100	0
256	D	B07	MMV022029	MALARIA	95.9874	94.2377	96.393	100
257	D	B08	MMV676064	ONCHOCERCIASIS	20.1961	0	0	0
258	D	B09	MMV688180	KINETOPLASTIDS	84.0661	89.6473	55.7365	79.5033
259	D	B10	MMV024035	MALARIA	96.1165	94.6195	98.5275	100
260	D	B11	MMV688941	TUBERCULOSIS	0	8.30249	100	0
261	D	C02	MMV020291	MALARIA	67.3427	33.4306	37.5749	70.9725
262	D	C03	MMV006833	MALARIA	82.299	59.9205	71.2701	99.9743
263	D	C04	MMV026490	MALARIA	59.1745	47.0064	77.488	100
264	D	C05	MMV687246	MALARIA	92.9188	95.0565	89.6816	100
265	D	C06	MMV676162	KINETOPLASTIDS	0	0	0	0.352695
266	D	C07	MMV024114	MALARIA	97.8387	95.1583	95.2095	100
267	D	C08	MMV688467	KINETOPLASTIDS	39.9153	35.6578	0	0
268	D	C09	MMV675998	KINETOPLASTIDS	47.803	39.1833	65.5725	53.6317
269	D	C10	MMV659010	KINETOPLASTIDS	0.0785403	0	37.1976	0.646607
270	D	C11	MMV676008	KINETOPLASTIDS	0	0	100	0
271	D	D02	MMV676269	MALARIA	0	0	18.2926	3.29917
272	D	D03	MMV020081	MALARIA	100	95.6377	100	100
273	D	D04	MMV026550	MALARIA	57.0707	34.8645	45.8942	45.7328
274	D	D05	MMV675995	ONCHOCERCIASIS	0	0	16.188	0
275	D	D06	MMV688274	KINETOPLASTIDS	94.6803	91.8619	2.85797	9.80198
276	D	D07	MMV023860	MALARIA	100	88.7225	46.9755	70.9578
277	D	D08	MMV688407	KINETOPLASTIDS	100	88.6504	68.4661	86.7482
278	D	D09	MMV023949	MALARIA	92.8627	92.0189	73.4093	100
279	D	D10	MMV676050	CRYPTOSPORIDIOSIS	42.6866	17.6401	41.4728	0
280	D	D11	MMV024406	MALARIA	99.892	87.9461	90.26	100
281	D	E02	MMV023233	MALARIA	97.8219	88.1582	100	100
282	D	E03	MMV085230	MALARIA	86.4224	84.9128	72.5354	76.4686
283	D	E04	MMV085071	MALARIA	97.446	89.0619	100	100
284	D	E05	MMV659004	KINETOPLASTIDS	80.2177	84.9297	52.8083	3.1816
285	D	E06	MMV676260	MALARIA	100	91.1449	58.8108	66.8871
286	D	E07	MMV688364	TOXOPLASMOSIS	64.0552	52.2798	100	0
287	D	E08	MMV032995	MALARIA	100	85.0655	56.0021	96.7339
288	D	E09	MMV688279	KINETOPLASTIDS	100	86.9279	99.9436	100
289	D	E10	MMV688271	KINETOPLASTIDS	97.3899	88.2049	73.5995	100
290	D	E11	MMV019790	MALARIA	95.7518	85.3879	75.8345	76.6523
291	D	F02	MMV009135	MALARIA	0	0	43.4186	33.0211
292	D	F03	MMV011765	MALARIA	63.9823	0	53.0032	61.2881
293	D	F04	MMV024937	MALARIA	96.5597	89.851	91.6668	100
294	D	F05	MMV085499	MALARIA	100	89.9486	99.3306	100
295	D	F06	MMV023985	MALARIA	96.8289	82.3715	79.8833	78.0264
296	D	F07	MMV024195	MALARIA	100	87.0382	72.8654	99.166
297	D	F08	MMV676063	ONCHOCERCIASIS	98.0856	85.4346	17.2694	0
298	D	F09	MMV676186	KINETOPLASTIDS	0	0	0	0
299	D	F10	MMV688474	KINETOPLASTIDS	66.49	19.2141	51.8747	55.0057
300	D	F11	MMV687812	TUBERCULOSIS	100	93.3383	100	100
301	D	G02	MMV007803	MALARIA	100	90.8395	59.9079	100
302	D	G03	MMV001059	MALARIA	99.7293	87.9334	46.7523	69.5837
303	D	G04	MMV011691	MALARIA	100	93.1686	99.2756	100
304	D	G05	MMV676877	MALARIA	91.8024	89.0407	70.9982	98.1447
305	D	G06	MMV663250	MALARIA	93.4685	91.5098	93.2291	100
306	D	G07	MMV407539	WOLBACHIA LF	0	0	21.4267	0
307	D	G08	MMV688372	KINETOPLASTIDS	3.26503	0	17.5161	25.5851
308	D	G09	MMV658993	KINETOPLASTIDS	8.43747	0	32.5468	0
309	D	G10	MMV676182	CRYPTOSPORIDIOSIS	19.1302	0	18.2942	59.8846
310	D	G11	MMV676411	TUBERCULOSIS	68.5657	38.1906	0	38.4437
311	D	H02	MMV007133	MALARIA	99.791	93.1092	95.5348	100
312	D	H03	MMV022478	MALARIA	100	99.7783	100	100
313	D	H04	MMV024101	MALARIA	92.7673	94.7595	83.7498	100
314	D	H05	MMV676881	MALARIA	40.3136	0	36.385	0
315	D	H06	MMV024443	MALARIA	95.9987	94.2844	48.7139	56.3724
316	D	H07	MMV688469	TOXOPLASMOSIS	0	0	12.3482	22.183
317	D	H08	MMV023388	MALARIA	96.885	66.7466	80.7289	100
318	D	H09	MMV675968	CRYPTOSPORIDIOSIS	96.1052	94.208	99.8965	100
319	D	H10	MMV675996	ONCHOCERCIASIS	4.55534	9.01098	4.47688	36.1659
320	D	H11	MMV688980	MALARIA	96.9019	94.5474	0	2.61582
321	E	A02	MMV011229	MALARIA	97.2615	94.3571	97.2411	94.5911
322	E	A03	MMV676468	TUBERCULOSIS	18.3291	22.9808	0	11.4689
323	E	A04	MMV688771	SCHISTOSOMIASIS	0	5.0107	49.7511	9.58211
324	E	A05	MMV687798	REFERENCE COMPOUNDS	5.28707	15.8304	17.1327	0
325	E	A06	MMV688775	REFERENCE COMPOUNDS	100.033	97.166	35.4682	38.2375
326	E	A07	MMV676159	KINETOPLASTIDS	0	15.3862	7.57021	0
327	E	A08	MMV393144	MALARIA	99.0218	90.0276	0	58.3862
328	E	A09	MMV007920	MALARIA	55.6997	26.494	23.1634	18.2084
329	E	A10	MMV688270	SCHISTOSOMIASIS	0	8.03573	36.354	34.0926
330	E	A11	MMV019993	MALARIA	99.9242	91.6922	94.7394	97.42
331	E	B02	MMV687794	MALARIA	53.895	19.1395	79.1745	74.415
332	E	B03	MMV676470	TUBERCULOSIS	32.0713	0	24.6379	0
333	E	B04	MMV688938	TUBERCULOSIS	28.1463	27.1582	2.22437	38.5117
334	E	B05	MMV689000	REFERENCE COMPOUNDS	100	97.8903	86.173	89.7608
335	E	B06	MMV004168	KINETOPLASTIDS	33.7822	17.647	0	0
336	E	B07	MMV676161	KINETOPLASTIDS	0	11.0968	0.894275	0
337	E	B08	MMV023183	MALARIA	93.0753	87.3707	99.0183	97.8487
338	E	B09	MMV047015	TUBERCULOSIS	0	0	0	30.2343
339	E	B10	MMV688795	KINETOPLASTIDS	0	3.27411	13.1057	20.0652
340	E	B11	MMV688352	DENGUE	0	7.40352	0	22.3832
341	E	C02	MMV676398	WOLBACHIA LF	87.3802	94.5091	44.0431	33.4545
342	E	C03	MMV676472	TUBERCULOSIS	22.8556	29.7551	20.7693	0
343	E	C04	MMV671636	ONCHOCERCIASIS	87.3013	100	98.6335	97.7465
344	E	C05	MMV676599	CRYPTOSPORIDIOSIS	39.5316	29.527	0	18.3156
345	E	C06	MMV689244	KINETOPLASTIDS	-0.363648	7.90369	0	0
346	E	C07	MMV688411	TOXOPLASMOSIS	0	16.7547	22.6908	5.90081
347	E	C08	MMV687765	TUBERCULOSIS	99.8552	98.2464	93.8225	92.338
348	E	C09	MMV020165	MALARIA	89.2539	97.3941	72.4221	83.0961
349	E	C10	MMV676524	TUBERCULOSIS	47.2877	19.1715	31.9902	0
350	E	C11	MMV611037	TUBERCULOSIS	0	0.00900306	13.2217	0.544594
351	E	D02	MMV688766	SCHISTOSOMIASIS	98.8936	97.4741	94.0036	94.8454
352	E	D03	MMV200748	TUBERCULOSIS	0	2.97801	15.3074	2.05999
353	E	D04	MMV667494	MALARIA	90.743	96.8659	99.9805	98.3647
354	E	D05	MMV028694	MALARIA	65.5219	52.1467	82.3243	80.1226
355	E	D06	MMV001499	REFERENCE COMPOUNDS	0	0	0	0.768912
356	E	D07	MMV688345	TOXOPLASMOSIS	60.8426	91.8602	55.2441	96.757
357	E	D08	MMV010545	MALARIA	95.8711	92.1003	73.2938	77.2015
358	E	D09	MMV023227	MALARIA	93.3909	94.7092	63.4681	35.8672
359	E	D10	MMV687700	TUBERCULOSIS	0	0	32.5873	0
360	E	D11	MMV676384	TUBERCULOSIS	0	15.1782	0	0
361	E	E02	MMV020289	MALARIA	93.0161	94.5011	70.6449	52.8755
362	E	E03	MMV002816	REFERENCE COMPOUNDS	0	0	31.659	2.4488
363	E	E04	MMV634140	MALARIA	92.2272	96.8339	97.6769	97.1833
364	E	E05	MMV030734	MALARIA	30.0595	6.08307	78.9283	70.781
365	E	E06	MMV689243	KINETOPLASTIDS	93.8001	90.4918	60.1542	38.4244
366	E	E07	MMV676358	MALARIA	67.2871	89.1073	61.671	0
367	E	E08	MMV687729	TUBERCULOSIS	44.9604	49.942	19.3401	23.44
368	E	E09	MMV407834	MALARIA	91.596	96.1017	76.0304	64.4627
369	E	E10	MMV687813	TUBERCULOSIS	54.398	28.6027	13.6122	0
370	E	E11	MMV153413	TUBERCULOSIS	14.7986	13.1095	28.331	0
371	E	F02	MMV019551	MALARIA	97.1038	91.3441	97.2977	96.1589
372	E	F03	MMV688552	SCHISTOSOMIASIS	80.0826	39.1863	0.416008	0
373	E	F04	MMV016838	MALARIA	98.2526	86.3183	92.3792	95.1893
374	E	F05	MMV676270	MALARIA	14.1675	15.9064	45.093	0
375	E	F06	MMV688755	TUBERCULOSIS	0	0	36.8719	2.72297
376	E	F07	MMV228911	TUBERCULOSIS	53.4759	8.06774	47.5437	9.65938
377	E	F08	MMV272144	TUBERCULOSIS	35.0149	8.77598	19.6712	29.5065
378	E	F09	MMV026313	MALARIA	68.2092	60.0534	73.8796	63.9742
379	E	F10	MMV161996	TUBERCULOSIS	6.81562	0	23.0361	0
380	E	F11	MMV688543	DENGUE	0	0	28.3848	0
381	E	G02	MMV146306	TUBERCULOSIS	61.1039	65.3792	57.9836	17.8171
382	E	G03	MMV688557	TUBERCULOSIS	0	4.00636	36.2408	0
383	E	G04	MMV021013	TUBERCULOSIS	94.5595	93.5848	80.598	56.8085
384	E	G05	MMV392832	MALARIA	94.234	94.8372	90.9586	18.3804
385	E	G06	MMV688754	KINETOPLASTIDS	91.4629	91.8402	98.0194	96.5651
386	E	G07	MMV001561	KINETOPLASTIDS	0	2.19375	10.2021	0
387	E	G08	MMV658988	KINETOPLASTIDS	82.9277	83.8295	31.4779	23.445
388	E	G09	MMV084864	MALARIA	86.9019	87.0906	94.1083	96.4355
389	E	G10	MMV676492	LYMPHATIC FILARIASIS	0	0	31.7496	9.5871
390	E	G11	MMV688415	KINETOPLASTIDS	42.781	9.05608	33.2948	0
391	E	H02	MMV688330	TOXOPLASMOSIS	0	0	48.6135	13.4927
392	E	H03	MMV687796	REFERENCE COMPOUNDS	0	0	45.9618	17.2039
393	E	H04	MMV688939	TUBERCULOSIS	36.8492	0	42.979	33.8633
394	E	H05	MMV688978	REFERENCE COMPOUNDS	87.824	91.6682	84.7665	71.6235
395	E	H06	MMV688990	REFERENCE COMPOUNDS	3.2605	8.75198	35.8814	19.0159
396	E	H07	MMV688273	KINETOPLASTIDS	99.6629	95.7015	61.8889	24.5591
397	E	H08	MMV393995	TUBERCULOSIS	0	0	5.2666	0
398	E	H09	MMV1236379	KINETOPLASTIDS	44.4427	0.70524	59.7693	12.1643
399	E	H10	MMV688550	KINETOPLASTIDS	84.3428	87.8829	72.6372	82.9964
400	E	H11	MMV495543	TUBERCULOSIS	51.5874	3.99436	38.5133	7.86234
